# Evolutionary dynamics of a lethal recessive allele in reintroduced fragmented lynx populations

**DOI:** 10.1101/2025.11.06.686959

**Authors:** Janna Niehaus, Michelle Imlau, Saskia Keller, Iris Marti, Christine Breitenmoser, Anna Letko, Vidhya Jagannathan, Christine Grossen, Tosso Leeb, Mirjam Pewsner

## Abstract

Conservation programs worldwide use reintroductions and translocations as management tools to support endangered species. Such efforts often face genetic challenges, as small populations and restricted gene flow can lead to inbreeding and loss of genetic diversity. Inbreeding depression is a well-known risk in small, isolated populations, where reduced genetic diversity can compromise fitness and threaten population persistence. While correlations between inbreeding and reduced fitness are well documented, so far, no causal variant for a fitness-relevant phenotype has been described in a wild population. Here, we combine long-term health and population data with genomic analyses to identify a recessive lethal allele responsible for extensive organ mineralization in young Eurasian lynx (*Lynx lynx*) from a reintroduced population in Switzerland. The causal variant is located in *FGF23* and predicted to impair secretion of fibroblast growth factor 23, an important regulator of phosphate homeostasis. The deleterious allele was likely introduced from one of the lynx source populations and subsequently increased in frequency through founder effects and inbreeding. All three Swiss lynx populations show high inbreeding levels (FROH > 0.4), reflecting substantial loss of genetic diversity. Our findings uniquely demonstrate how demographic history, founder effects, genetic drift, and inbreeding interact to shape the fate of a recessive deleterious allele, highlighting the importance of multiscale monitoring in wildlife conservation.
