## Supplementary Tables S1&S2 for "Evolutionary dynamics of a lethal recessive allele in reintroduced fragmented lynx populations"

### Sheet: Suppl. Table S1 - Pathology
Animal	Year of Examination	Case History	Kidney	Lung	Stomach	Other Organs
1	2012	Juvenile, male. Found emaciated and weak. Brought to wildlife rehab station. Blood tests showed Hyperphosphatemia and Azotemia. Died within a few days	Cortical mineralizsation, diffuse, moderate to severe with mild fibrosis and medullary mineralizsation, multifocal, mild Cortical, mononuclear, interstitial nephritis, multifocal, subacute, mild	Mineraliszation of alveolar septa and bronchi, multifocal-coalescing, moderate Mixed- cellular bronchopneumonia and edema, multifocal-coalescing, subacute, moderate	Mucosal mineralization, diffuse and multifocal submucosal mineralization, severe	Heart: Myocyte mineralizsation, multifocal, subacute, mild; Adrenal Gland: Adrenal mineralizsation, focal, mild; Oral mucosa: Suppurative gingivitis and alveolitis, moderate, multifocal, subacute; Skin: Multifocal purulent dermatitis;, Body: Cachexia
2	2014	Juvenile, male. Found dead in a river	Cortical mineralization, diffuse, moderate and medullary mineralizsation, multifocal, mild Glomerular sclerosis, multifocal, chronic, mild	Mineralizsation of alveolar septa and bronchi with partial hyperplasia of the smooth muscle, multifocal-coalescing, moderate Histiocytic, fibrinous bronchopneumonia with mild interstitial fibrosis and smooth muscle hyperplasia, focal-extensive, subacute, moderate	Mucosal mineralizsation, diffuse, severe	Spleen: Lymphfollicular mineralizsation multifocal, mild; Oral mucosa: Erosions, multifocal, subacute, mild
3	2016	Juvenile, male. Found dead	Cortical mineralizsation, diffuse, severe with mild multifocal glomerular sclerosis and medullary mineralzisation, multifocal, mild	Mineralization of alveolar septa, bronchi and bronchial cartilage, diffuse, severe with mild lymphoplasmacellular, interstitial pneumonia Lymphoplasmacellular, interstitial pneumonia with smooth muscle hyperplasia and mild fibrosis, multifocal, subacute, moderate	Mucosal mineralization, diffuse and multifocal submucosal and muscular mineralization, severe Mononuclear gastritis, multifocal, subacute, mild	Small intestine: Mucosal haemorrhages and congestion associated to bacteria, neutrophils and necrosis with partial impairment of the basal membrane, multifocal, acute, severe; Omentum: Lipidnecrosis associated with mineralization, multifocal, acute, mild; Oral mucosa: Ulcerations, multifocal, chronic, mild
4	2016	Subadult, female. Found dead	Cortical mineralization, diffuse, severe with mild, multifocal glomerular sclerosis, moderate fibrosis and medullary mineralization, multifocal, moderate Medullary fibrosis with loss of tubules, multifocal, severe	Mineralization of alveolar septa, bronchi and blood vessels, diffuse, severe, with partial mild fibrosis Necrotising bronchopneumonia multifocal, subacute, moderate	Stomach due to severe autolytic changes not interpretable, faint von Kossa positivity indicates mineralization	Aorta: Thickening with fibrosis, multifocal, severe and mineralization of tunica media and adventitia with partial disruption of elastic fibres, multifocal-coalescing, moderate to severe; Heart: Mineralization of myofibres and blood vessels, multifocal, mild; Spleen: Vascular mineralization in the tunica media, multifocal, severe
5	2016	Juvenile, female. Found weak and emaciated. Was captured and died the morning after	Cortical mineralization, diffuse, severe and medullary mineralization, multifocal, mild	Mineralization of alveolar septa and bronchi, multifocal-coalescing, moderate with mild fibrosis and lymphoplasmacellular, interstitial pneumonia Lymphoplasmacellular, interstitial Pneumonia with partial fibrosis, multifocal, mild, subacute and moderate, multifocal, edema and emphysema	Mucosal mineralization, diffuse, severe Eosinophilic to lymphoplasmacellular gastritis, multifocal, subacute, mild	Heart: Perivascular myocarditis and mild interstitial fibrosis, multifocal, chronic, mild; Spleen: Vascular mineralization, multifocal, mild; Body: Cachexia
6	2017	Juvenile, male. Found dead	Cortical mineralization, diffuse, moderate to severe and medullary mineralization, multifocal, mild	Mineralization of alveolar septa and bronchi, multifocal-coalescing, moderate Mononuclear broncho-interstitial pneumonia, diffuse with multifocal haemorrhage, edema and alveolar macrophages, subacute, mild	Mucosal mineralization, diffuse, severe	Heart: Mononuclear myocarditis, focal, subacute, mild; Heart: Mineralization of myofibres, multifocal, mild
7	2017	Juvenile, male. Found dead	Cortical mineralization, diffuse, severe with mild, multifocal glomerular sclerosis and fibrosis and medullary mineralization, multifocal, mild Lymphoplasmacellular, interstitial nephritis, multifocal, mild	Mineralization of alveolar septa, bronchi and blood vessels, diffuse, severe, with partial mild fibrosis	Mucosal mineralization, diffuse and multifocal submucosal and muscular mineralization, severe	Heart: Vascular and myofibre mineralization, multifocal, mild; Heart: Mononuclear myocarditis with mild myofibre degeneration and fibrosis multifocal, subacute, mild to moderate
8	2018	Juvenile, female. Observed alive for multiple days. Showed emaciation and no fear of humans. Culled in accordance with Article 8 of the Swiss Federal Hunting Act (FHA; SR 922.0)	Cortical mineralization, diffuse, severe with mild fibrosis and medullary mineralization, multifocal, mild	Mineralization of alveolar septa, bronchi and partially of bronchial cartilage and blood vessels, diffuse, severe with mild fibrosis	Mucosal mineralization, diffuse and multifocal, submucosal and adventitial mineralization, severe	Lymphnode, Thyroid: Adventitial lipid mineralization, multifocal, mild; Oral mucosa: Ulcerations, multifocal, subacute, mild
9	2022	Juvenile, female. Found dead	Cortical mineralization, diffuse, severe with mild fibrosis and medullary mineralization, multifocal, mild	Mineralization of alveolar septa and bronchi, diffuse, severe with mild fibrosis	Mucosal mineralization, diffuse, severe	Body: Cachexia

### Sheet: Suppl. Table S2 - Sample Data
Animal	Age	Year of Sampling	Sex	Population	Study Group	Genotype FGF23: XM_047065192.1: c.38T>C	Average Coverage	Sample Accession
1	juv	2012	m	NE-CH	WGS Diseased	C/C	22.97	SAMEA117594497
2	juv	2014	m	NE-CH	WGS Diseased	C/C	13.23	SAMEA117594498
3	juv	2016	f	NE-CH	WGS Diseased	C/C	22.46	SAMEA117594499
4	sub	2016	f	NE-CH	WGS Diseased	C/C	24.81	SAMEA117594500
5	juv	2016	f	NE-CH	WGS Diseased	C/C	28.37	SAMEA117594501
6	juv	2017	m	NE-CH	WGS Diseased	C/C	28.5	SAMEA117594502
7	juv	2017	m	NE-CH	WGS Diseased	C/C	20.31	SAMEA117594503
8	juv	2018	f	NE-CH	WGS Diseased	C/C	21.05	SAMEA117594504
9	juv	2022	f	NE-CH	WGS Diseased	C/C	16.42	SAMEA117594505
10	juv	2008	f	NE-CH	WGS Control	T/T	26.18	SAMEA117594506
11	juv	2016	m	NE-CH	WGS Control	T/T	29.78	SAMEA117594507
12	sub	2016	m	NE-CH	WGS Control	T/C	29.93	SAMEA117594508
13	ju	2017	m	NE-CH	WGS Control	T/C	32.05	SAMEA117594509
14	ju	2020	f	NE-CH	WGS Control	T/T	25.6	SAMEA117594510
15	ju	2021	f	NE-CH	WGS Control	T/C	29.92	SAMEA117594511
16	sub	2022	m	NE-CH	WGS Control	T/T	31.05	SAMEA117594512
17	sub	2022	m	NE-CH	WGS Control	T/T	31.22	SAMEA117594513
18	ad	2013	m	Alps	WGS Control	T/T	34.47	SAMEA117594514
19	ad	2016	f	Alps	WGS Control	T/T	34.48	SAMEA117594515
20	juv	2017	f	Alps	WGS Control	T/T	35.58	SAMEA117594516
21	ad	2021	m	Alps	WGS Control	T/T	29.03	SAMEA117594517
22	sub	2022	m	Alps	WGS Control	T/T	25.13	SAMEA117594518
23	ad	2023	f	Alps	WGS Control	T/T	26.37	SAMEA117594519
24	ad	2022	f	Alps	WGS Control	T/T	30.61	SAMEA117594520
25	ad	2022	m	Alps	WGS Control	T/T	33.34	SAMEA117594521
26	ad	2021	f	Alps	WGS Control	T/T	22.83	SAMEA117594522
27	ad	2019	m	Jura	WGS Control	T/T	41.1	SAMEA117594523
28	ad	2019	m	Jura	WGS Control	T/T	24.2	SAMEA117594524
29	ad	2017	m	Alps	WGS Control	T/T	26.08	SAMEA117594525
30	ad	2017	f	Alps	WGS Control	T/T	27.66	SAMEA117594526
31	ad	2017	m	Alps	WGS Control	T/T	32.22	SAMEA117594527
32	ad	2016	m	Alps	WGS Control	T/T	23.72	SAMEA117594528
33	ad	2016	f	Alps	WGS Control	T/T	33.82	SAMEA117594529
34	ad	2012	m	Alps	WGS Control	T/T	23.26	SAMEA117594530
35	ad	2023	f	Jura	WGS Control	T/T	29.49	SAMEA117594531
36	ad	2021	f	Alps	WGS Control	T/T	31.65	SAMEA117594532
37	ad	2022	f	Alps	WGS Control	T/T	28.85	SAMEA117594533
38	sub	2020	m	Jura	WGS Control	T/T	26.89	SAMEA117594534
39	ad	2019	f	Jura	WGS Control	T/T	25.96	SAMEA117594535
40	ad	2019	m	Jura	WGS Control	T/T	30.11	SAMEA117594536
41	ad	2019	m	Jura	WGS Control	T/T	25.14	SAMEA117594537
42	ad	2018	m	Jura	WGS Control	T/T	24.78	SAMEA117594538
43	ad	2017	f	Jura	WGS Control	T/T	31.76	SAMEA117594539
44	ad	2017	m	Jura	WGS Control	T/T	26.1	SAMEA117594540
45	ad	2017	f	Jura	WGS Control	T/T	25.63	SAMEA117594541
46	ad	2013	m	Alps	WGS Control	T/T	25.19	SAMEA117594542
47	ad	2021	m	Alps	WGS Control	T/T	24.66	SAMEA117594543
48	ad	2021	m	Alps	WGS Control	T/T	24.3	SAMEA117594544
49	ad	2023	f	Jura	WGS Control	T/T	37.83	SAMEA117594545
50	ad	2024	f	Jura	WGS Control	T/T	28.13	SAMEA117594546
51	juv	2011	f	NE-CH	Targeted Genotyping	T/C
52	ad	2017	f	NE-CH	Targeted Genotyping	T/C
53	ad	2018	m	NE-CH	Targeted Genotyping	T/T
54	ad	2018	f	NE-CH	Targeted Genotyping	T/C
55	ad	2019	f	NE-CH	Targeted Genotyping	T/C
56	ad	2020	m	NE-CH	Targeted Genotyping	T/C
57	ad	2003	m	Alps	Founder - Targeted Genotyping	T/T
58	sub	2010	m	Jura	Founder - Targeted Genotyping	T/T
59	ad	2018	f	Jura	Targeted Genotyping	T/T
60	ad	2020	m	NE-CH	Targeted Genotyping	T/T
61	NA	2023	NA	NE-CH	Targeted Genotyping	T/C
62	sub	2001	f	Alps	Founder - Targeted Genotyping	T/C
63	sub	2001	f	Alps	Founder - Targeted Genotyping	T/T
64	ad	2001	m	Alps	Founder - Targeted Genotyping	T/T
65	ad	2001	m	Alps	Founder - Targeted Genotyping	T/C
66	ad	2003	f	Jura	Founder - Targeted Genotyping	T/T
67	juv	2003	f	Jura	Founder - Targeted Genotyping	T/T
68	ad	2007	f	Alps	Founder - Targeted Genotyping	T/C
69	ad	2008	f	Jura	Founder - Targeted Genotyping	T/T
70	sub	2003	f	NE-CH	Targeted Genotyping	T/C
71	juv	2018	m	NE-CH	Targeted Genotyping	T/C
72	ad	2008	m	NE-CH	Targeted Genotyping	T/C
73	juv	2021	m	Jura	Targeted Genotyping	T/T
74	juv	2020	f	NE-CH	Targeted Genotyping	T/C
75	juv	1991	f	Alps	Targeted Genotyping	T/C
76	juv	1995	m	Alps	Targeted Genotyping	T/C
77	juv	1997	f	Alps	Targeted Genotyping	T/C
78	ad	1997	f	Alps	Targeted Genotyping	T/C
79	ad	1997	f	Alps	Targeted Genotyping	T/C
80	juv	1997	f	Alps	Targeted Genotyping	T/C
81	sub	1998	f	Alps	Targeted Genotyping	T/C
82	ad	1998	m	Alps	Targeted Genotyping	T/C
83	juv	1999	m	Alps	Targeted Genotyping	T/T
84	juv	1999	f	Alps	Targeted Genotyping	T/T
85	sub	1999	f	Alps	Targeted Genotyping	C/C
86	juv	1999	m	Alps	Targeted Genotyping	T/C
87	ad	2000	f	Alps	Targeted Genotyping	T/C
88	sub	2002	m	Alps	Targeted Genotyping	T/T
89	ad	2004	m	Alps	Targeted Genotyping	T/C
90	ad	2004	m	Alps	Targeted Genotyping	T/T
91	ad	2007	f	Alps	Targeted Genotyping	T/T
92	ad	2008	f	Alps	Targeted Genotyping	T/T
93	juv	2008	m	Alps	Targeted Genotyping	T/C
94	juv	2009	m	Alps	Targeted Genotyping	T/T
95	sub	2009	m	Alps	Targeted Genotyping	T/T
96	juv	2009	m	Alps	Targeted Genotyping	T/T
97	sub	2010	m	Alps	Targeted Genotyping	T/T
98	juv	2011	m	Alps	Targeted Genotyping	T/T
99	juv	2011	f	Alps	Targeted Genotyping	T/C
100	juv	2011	f	Alps	Targeted Genotyping	T/C
101	ad	2011	f	Alps	Targeted Genotyping	T/T
102	ad	2012	m	Alps	Targeted Genotyping	T/T
103	ad	2012	m	Alps	Targeted Genotyping	T/C
104	sub	2012	m	Alps	Targeted Genotyping	T/T
105	ad	2014	f	Alps	Targeted Genotyping	T/T
106	juv	2014	f	Alps	Targeted Genotyping	T/T
107	juv	2015	m	Alps	Targeted Genotyping	T/T
108	juv	2016	f	Alps	Targeted Genotyping	T/T
109	juv	2016	f	Alps	Targeted Genotyping	T/C
110	juv	2016	m	Alps	Targeted Genotyping	T/T
111	juv	2017	m	Alps	Targeted Genotyping	T/C
112	sub	2017	m	Alps	Targeted Genotyping	T/T
113	ad	2018	f	Alps	Targeted Genotyping	T/C
114	ad	2019	m	Alps	Targeted Genotyping	T/T
115	sub	2019	f	Alps	Targeted Genotyping	T/T
116	juv	2019	m	Alps	Targeted Genotyping	T/T
117	juv	2020	m	Alps	Targeted Genotyping	T/T
118	juv	2020	f	Alps	Targeted Genotyping	T/T
119	juv	2020	f	Alps	Targeted Genotyping	T/T
120	juv	2020	m	Alps	Targeted Genotyping	T/T
121	sub	2020	f	Alps	Targeted Genotyping	T/T
122	juv	2020	m	Alps	Targeted Genotyping	T/T
123	juv	2021	m	Alps	Targeted Genotyping	T/C
124	juv	2021	f	Alps	Targeted Genotyping	T/T
125	juv	2021	f	Alps	Targeted Genotyping	T/T
126	juv	2021	f	Alps	Targeted Genotyping	T/C
127	sub	2021	m	Alps	Targeted Genotyping	T/T
128	juv	2022	m	Alps	Targeted Genotyping	T/T
129	juv	2023	f	Alps	Targeted Genotyping	T/T
130	juv	2023	f	Alps	Targeted Genotyping	T/T
131	juv	2023	f	Alps	Targeted Genotyping	T/T
132	juv	2023	m	Alps	Targeted Genotyping	T/T
133	juv	2015	f	Alps	Targeted Genotyping	T/T
134	juv	2024	f	Jura	Targeted Genotyping	T/T
135	juv	2024	f	NE-CH	Targeted Genotyping	C/C
136	ad	2024	f	NE-CH	Targeted Genotyping	T/C
137	juv	2024	f	NE-CH	Targeted Genotyping	T/C
138	juv	2024	f	NE-CH	Targeted Genotyping	C/C
139	ad	2024	f	Alps	Targeted Genotyping	T/T
140	juv	2024	f	Alps	Targeted Genotyping	T/T
141	juv	2024	m	Alps	Targeted Genotyping	T/T
142	ad	2024	m	NE-CH	Targeted Genotyping	T/C
143	ad	2024	f	NE-CH	Targeted Genotyping	T/T
144	juv	2024	f	NE-CH	Targeted Genotyping	T/T
145	juv	2024	m	NE-CH	Targeted Genotyping	T/C
146	ad	2024	f	NE-CH	Targeted Genotyping	T/C
147	sub	2022	m	NE-CH	Targeted Genotyping	T/T
148	juv	2022	m	NE-CH	Targeted Genotyping	T/T
149	ad	2018	f	NE-CH	Targeted Genotyping	T/C
150	juv	2009	m	NE-CH	Targeted Genotyping	T/C
151	ad	2025	f	NE-CH	Targeted Genotyping	T/T
152	ad	2025	m	Alps	Targeted Genotyping	T/T
153	juv	2025	m	Jura	Targeted Genotyping	T/T

### Sheet: Abbreviations
Abbreviation Table S2	Translation
juv	juvenile
sub	subadult
ad	adult
m	male
f	female
NE-CH	Northeastern Switzerland
WGS	Whole Genome Sequencing
NA	Not availabe data
